# Tau-induced increase in promoter-proximal RNA polymerase II pausing is linked to suppressed expression of long neuronal genes in a *Drosophila* tauopathy model

**DOI:** 10.64898/2026.03.28.709859

**Authors:** Kendall Cottingham, Nima Goodarzi, David Fries, Geethma Lirushie, Hana Hall

**Affiliations:** Biochemistry Department, Purdue University, West Lafayette, Indiana, USA; Purdue Institute for Integrative Neuroscience, Purdue University, West Lafayette, Indiana, USA; Purdue Institute for Cancer Research, Purdue University, West Lafayette, Indiana, USA

**Keywords:** aging, taupathy, *Drosophila*, neurodegeneration, Alzheimer’s disease, promoter-proximal pausing, gene expression

## Abstract

Tauopathies, including Alzheimer’s disease, are age-related neurodegenerative disorders characterized by abnormal phosphorylation and buildup of microtubule-associated protein tau. Gene expression dysregulation is a key molecular feature of tauopathies, but how aging and disease interact to disrupt crucial transcriptional regulators and pathways remains largely unknown. Here, we examined how pathological tau affects gene expression programs in age-related neurodegenerative disease using a well-established *Drosophila melanogaster* tauopathy model with neuronal expression of the toxic human tau^R406W^. Transcriptomic analysis of tau-expressing fly heads showed a preferential downregulation of long neuronal genes with long introns. Notably, we found that these downregulated genes in the tauopathy model are marked by increased accumulation of initiating RNA polymerase II (RNAP II) near the transcription start site and reduced elongating RNAP II within gene bodies, indicating a problem with the transition from initiation to elongation. By calculating an RNAP II Pause Index (PI) for each gene, we identified a strong link between promoter-proximal RNAP II stalling, gene expression deficits, and gene length in the tauopathy model. Overall, we have uncovered the genomic and transcriptomic features of tau-dependent downregulated genes and identified increased RNAP II promoter-proximal stalling as a significant mechanism of transcription stress in tauopathy.
