## Supplementary Data 2 for "Tau-induced increase in promoter-proximal RNA polymerase II pausing is linked to suppressed expression of long neuronal genes in a *Drosophila* tauopathy model": Supplementary Data 2.xlsx

### Sheet: Primers
Gene Target	Forward Sequence	Reverse Sequence
5-HT1A	GCGCACGAGACCAGCTTTA	TCAGAAAGGCCCTGTCATTCA
Ada	GGCTCATCCAAATCTTATCTTAGGC	GCTAACTTCAGACCCTTATCCC
AttacinA	CTCCTGCTGGAAAACATC	GCTCGTTTGGATCTGACC
AttacinB	GGGTAATATTTAACCGAAGT	GTGCTAATCTCTGGTCATC
AttacinC	CTGCACTGGACTACTCCC	CGATCCTGCGACTGCC
CASK	AGACGGTCGACAAGACCAA	AGATATTTGTCCCGGCATTG
CecropinA1	CATTGGACAATCGGAAGCTGGGTG	TAATCATCGTGGTCAACCTCGGGC
DiptericinA	ACCGCAGTACCCACTCAATC	GGTCCACACCTTCTGGTGAC
DiptericinB	GGTCCACACCTTCTGGTGAC	TGAAGGTATACACTCCACCGGCTC
dpr1	GACCGGCTTTCTCCATTGC	GATCGGATGTGTAGGTTGTGC
eIF1a	GCTGGGCAACGGTCGTCTGGAGGC	CGTCTTCAGGTTCCTGGCCTCGTCCGG
Galphao	ATACCAACTAAACGATTCCGCAA	CAGTGGTCTTGACGCGAGT
Lcch3	CGCGTCGGAGTATCCTGTG	CGGCCAGCTAGTACATCCTTTC
nAchRalpha1	TCTCACCGTCAAGATGGGTCT	TCGTTCCATTCCTGTTCCACC
ort	GCACCATCTGCATGAAGCAC	TTGTCGTAACGCTTGATGTCC
rp49	ATGACCATCCGCCCAGCATAC	CTGCATGAGCAGGACCTCCAG
ry	AAGAAGGTGACCGAAGTGTCGCC	TTCCGCACATCCCAACTTCG
Sh	TGATTTCTGCGAAAGAGTCGTT	GCGTGTCCGGGAATTGATTTAAC
Srg1	CCAGGTGGCTATGCCTATTAC	AGTAGTATCCAGGCGAAGGA
Srg3	CCATAGAGGACGAATCCTATGAAC	GCTAACGCTCCTGCTGAC
Tau	CGGGAAGGTGCAGATAATTAA	TATTTGCACACTGCCGCCT
Tob	CGGCGAGGAGCTAGAGAAG	GCGATAGGCAGATCCCTTGAA
Tomosyn	CAACTCAAGGCCGATCACTTT	CAACTCAAGGCCGATCACTTT

### Sheet: Antibodies
Target	Catalog #	Concentration	Application
Tau	Invitrogen #AHB0042	1:1,000	WB
Tubulin	DSHB #AA4.3-s	1:5,000	WB
RNAPII Ser2P (A)	Cell Signaling Tech #13499	1μg/reaction	C&R
RNAPII Ser2P (B)	Abcam #5095	0.9μg/reaction	C&R
RNAPII Ser5P	Abcam #5498	2μg/reaction	C&R
IgG	EpiCypher #130042	1μg/reaction	C&R
H3K27me3	Thermo Fisher #MA5-11198	0.5μg/reaction	C&R
			WB: Western Blot
			C&R: CUT&RUN
